# A Multi-Omic Phenobank Reveals Axes of Glioblastoma Growth, Invasion, and Therapeutic Vulnerability

**DOI:** 10.1101/2025.03.25.645260

**Authors:** Cecilia Krona, Soumi Kundu, Emil Rosen, Filippa Kruse, Madeleine Skeppås, Haris Babačić, Ida Larsson, Ludmila Elfineh, Maya Jeje Schuan Lü, Maria Escriva Conde, Ramy Elgendy, Zankruti Dave, Milena Doroszko, Katrin Rut-Halldorsdottir, Xiaofang Cao, Rashmi Ramachandra, Karl Holmberg Olausson, Mats Nilsson, Joachim Weischenfeldt, Johan Wikström, Maria Pernemalm, Anders Sundström, Irem Uppman, Hitesh Bhagavanbhai Mangukiya, Sven Nelander

## Abstract

**Background:** Glioblastoma (GBM) invasion is clinically decisive but difficult to model systematically. Existing patient-derived xenograft (PDX) resources rarely couple reproducible *in vivo* invasion phenotypes with matched multi-omic profiles at scale, limiting mechanistic insight and phenotype-informed therapeutic hypotheses.

**Methods:** We established the **HGCC Phenobank**, comprising 65 patient-derived GBM stem-like cultures with matched multi-omic profiling and orthotopic engraftment in 449 mice. Blinded histopathology quantified ten invasion traits per case. These phenotypes were integrated with RNA sequencing, DNA methylation, and mass-spectrometry-based proteomics. Multi-Omic Factor Analysis (MOFA) identified latent molecular programs. Phenotype-specific RNA signatures were matched to LINCS drug-perturbation profiles and validated in 3D gliomasphere and *ex vivo* brain-slice assays.

**Results:** Two dominant, reproducible invasion modes emerged across models: *diffuse parenchymal infiltration* and *perivascular/condensed growth*. Proneural cultures formed more aggressive tumors in immunodeficient mice, and mouse survival showed a modest correlation with patient survival in matched cases (Pearson 0.1832, 0.045). MOFA identified 15 latent factors; **Factor 1**, enriched for *ASCL1/OLIG1/OLIG2* programs and associated with *TP53/DCHS2/WNK2* alterations, was linked to increased tumor formation, diffuse invasion, and shorter mouse survival, and stratified GBM patients in TCGA and in our matched patient cohort. Drug-signature matching separated mechanisms targeting diffuse versus perivascular invasion. Experimental validation confirmed phenotype-selective sensitivities, and inhibitors PIK-75 and buparlisib suppressed invasion dynamics across representative models in 3D and brain-slice assays.

**Conclusions:** The HGCC Phenobank provides the first openly available PDX resource that systematically links GBM invasion phenotypes to multi-omic programs and therapeutic predictions. This framework enables reproducible model selection, mechanistic dissection of invasion modes, and phenotype-guided therapeutic discovery.

**Key Points:**

- Diffuse and perivascular invasion define orthogonal GBM axes
- ASCL1/OLIG factor links initiation, diffuse growth, and survival
- Phenotype-matched drugs validated; PIK-75 and buparlisib curb invasion dynamics

**Importance of the Study:** Glioblastoma invasion varies substantially between patients, yet existing patient-derived xenograft resources rarely combine reproducible *in vivo* phenotyping with matched multi-omic profiling at scale. The HGCC Phenobank addresses this gap with standardized, blinded scoring of ten invasion traits across 449 orthotopic xenografts from 65 molecularly characterized GBM stem-like cultures, integrated with transcriptomic, methylomic, and proteomic data. We identify two dominant, reproducible invasion modes and a cross-modal neurodevelopmental program, the ASCL1/OLIG1/2-associated Factor 1, that links tumor initiation, diffuse growth, and survival in mice, and stratifies GBM patients in TCGA and in our matched patient cohort. In a spatially resolved xenograft section, Factor 1 signal localizes to the invasive tumor periphery. By matching phenotype-specific RNA signatures to drug-induced transcriptional responses, we show that invasion phenotypes nominate selective vulnerabilities, exemplified by PIK-75. This openly shared resource enables reproducible model selection, mechanistic dissection of invasion programs, and phenotype-guided therapeutic discovery.
