## Supplementary material for "A Multi-Omic Phenobank Reveals Axes of Glioblastoma Growth, Invasion, and Therapeutic Vulnerability": supp table 4

### Sheet: small_drug_screen_table
U3013MG	U3180MG	U3013MGlower	U3180MGlower	U3013MGupper	U3180MGupper	treatment	drug	rank	tiedrank
-0.0779545591571308	-0.0122920123380529	-0.124561014052885	-0.0494456017918892	-0.0313481042613769	0.0248615771157834	Dabrafenib:logdose	dabrafenib	1	1
-0.141222891862662	-0.0513638716513807	-0.198935104025493	-0.097370714307973	-0.0835106796998317	-0.00535702899478846	NVP-AEW541:logdose	NVP-AEW541	27	2
-0.0957665873176378	-0.0663820536426138	-0.153478799480468	-0.112388896299206	-0.038054375154807	-0.0203752109860216	PD0325901:logdose	PD-0325901	28	3
-0.0813172489878305	-0.110687042396809	-0.139029461150661	-0.156693885053401	-0.0236050368249998	-0.0646801997402169	Trametinib:logdose	trametinib	33	4
-0.158825304033103	-0.0663852152169939	-0.205431758928857	-0.10353880467083	-0.11221884913735	-0.0292316257631576	TG101348:logdose	TG-101348	62	5
-0.121797936070641	-0.0538862981985858	-0.168404390966395	-0.091039887652422	-0.0751914811748868	-0.0167327087447495	AZD8055:logdose	AZD-8055	76	6
-0.0778447870010071	-0.0510410044483949	-0.124451241896761	-0.0881945939022312	-0.0312383321052533	-0.0138874149945586	PI-103:logdose	PI-103	95	7
-0.0753966408002718	-0.0751590935178588	-0.122003095696026	-0.112312682971695	-0.0287901859045179	-0.0380055040640225	Buparlisib:logdose	buparlisib	134	8
-0.0940982156607002	-0.0525541936736388	-0.151810427823531	-0.098561036330231	-0.0363860034978694	-0.0065473510170465	Ku-0063794:logdose	KU-0063794	137	9
0.0399373276692029	-0.0332121552023087	-0.00132059234544316	-0.0661020161748288	0.081195247683849	-0.000322294229788522	Dactinomycin:logdose	dactinomycin	259	10
0.00275799429191161	-0.0428733942899702	-0.0549542178709191	-0.0888802369465624	0.0604702064547424	0.0031334483666221	Acetazolamide:logdose	acetazolamide	19459	14
0.00608013037186177	-0.0417721362197583	-0.0405263245238921	-0.0789257256735946	0.0526865852676156	-0.00461854676592199	Apomorphine:logdose	apomorphine	19493	15
0.000637400003973568	-0.0450695590194709	-0.0459690548917803	-0.0822231484733072	0.0472438548997274	-0.00791596956563458	Chlorothiazide:logdose	chlorothiazide	19578	16
-0.0036676741139104	-0.0558846195033374	-0.0502741290096643	-0.0930382089571737	0.0429387807818435	-0.0187310300495011	Vatalanib:logdose	vatalanib	19581	17
-0.0343243701472339	-0.062299213137298	-0.0920365823100646	-0.10830605579389	0.0233878420155969	-0.0162923704807057	Antazoline hydrochloride:logdose	antazoline	19592	18
-0.073679503031252	-0.0572606883737353	-0.120285957927006	-0.0944142778275716	-0.0270730481354981	-0.020107098919899	Acemetacin:logdose	acemetacin	19630	19
0.0106211747306526	-0.0457677261845961	-0.0470910374321781	-0.0917745688411883	0.0683333868934834	0.000239116471996155	Fentiazac:logdose	fentiazac	19674	20
-0.0709474015396268	-0.0648772142654064	-0.128659613702458	-0.110884056921999	-0.013235189376796	-0.0188703716088141	NO-ASA:logdose	NO-ASA	19676	21
0.0068762986143895	-0.0727023659990582	-0.0397301562813644	-0.109855955452895	0.0534827535101434	-0.0355487765452219	Astemizole:logdose	astemizole	19693	22
0.0202441974301739	-0.04064538537792	-0.02636225746558	-0.0777989748317562	0.0668506523259277	-0.00349179592408366	Etofenamate:logdose	etofenamate	19703	23
0.0157745363170846	-0.0661232574324639	-0.0419376758457461	-0.112130100089056	0.0734867484799154	-0.0201164147758717	Tiratricol:logdose	tiratricol	19708	24
