## Supplementary material for "A Multi-Omic Phenobank Reveals Axes of Glioblastoma Growth, Invasion, and Therapeutic Vulnerability": supp table 5

### Sheet: Sphere invasion assay compounds
Compound	Target	Concentration range (µM)	Supplier	Product #
AS1842856	FOXO1	0.06-2.0	MedChemExpress	HY-100596
S2116	NOTCH3, TAL1	0.63-20	MedChemExpress	HY-136522
PIK-75 HCl	DNA-PK, p110α, p110γ, TAL1	0.06-2.0	Axon medchem	Axon 1334
Decitabine	DNMTs	0.63-20	MedChemExpress	HY-A0004
CFT7455	CRL4-CRBN E3 ubiquitin ligase, IKZF1, IKZF3	0.63-20	Chemietek	CT-CFT7455
Dasatinib	BCR-ABL, SRC family (SRC, LCK, YES, FYN), c-KIT, EPHA2, and PDGFRβ	0.06-2.0	Selleck Chemicals	S1021
AZD2858	GSK-3 inhibitor, Wnt activator	1.3-10	MedChemExpress	HY-15761
Thapsigargin	Ca(2+)-transporting ATPase) inhibitor and a calcium channel blocker	0.13-1.0	Sigma-Aldrich	T9033
