## Supplementary material for "A Multi-Omic Phenobank Reveals Axes of Glioblastoma Growth, Invasion, and Therapeutic Vulnerability": supp table 9

### Sheet: MS labeling scheme
Order	Label	Sample_ID	Lab_ID	TMT_Set
1	126C	U3235MG-GFP-luc_1	XCMPHB_37	Set_1
2	127N	U3117MG-GFP-luc_1	XCMPHB_16	Set_1
3	127C	U3179MG-GFP-luc_1	XCMPHB_25	Set_1
4	128N	U3180MG-GFP-luc_1	XCMPHB_28	Set_1
5	128C	U3220MG-GFP-luc_1	XCMPHB_31	Set_1
6	129N	U3263MG-GFP-luc_1	XCMPHB_43	Set_1
7	129C	U3028MG-GFP-luc_1	XCMPHB_7	Set_1
8	130N	U3172MG-GFP-luc_1	XCMPHB_22	Set_1
9	130C	IS_1	IS_1	Set_1
10	131N	U3221MG-GFP-luc_1	XCMPHB_34	Set_1
11	131C	U3031MG-GFP-luc_1	XCMPHB_1	Set_1
12	132N	U3253MG-GFP-luc_1	XCMPHB_40	Set_1
13	132C	U3140MG-GFP-luc_1	XCMPHB_19	Set_1
14	133N	U3054MG-GFP-luc_1	XCMPHB_13	Set_1
15	133C	U3013MG-GFP-luc_1	XCMPHB_4	Set_1
16	134N	U3034MG-GFP-luc_1	XCMPHB_10	Set_1
17	126C	U3179MG-GFP-luc_2	XCMPHB_26	Set_2
18	127N	U3172MG-GFP-luc_2	XCMPHB_23	Set_2
19	127C	U3013MG-GFP-luc_2	XCMPHB_5	Set_2
20	128N	U3253MG-GFP-luc_2	XCMPHB_41	Set_2
21	128C	U3235MG-GFP-luc_2	XCMPHB_38	Set_2
22	129N	U3221MG-GFP-luc_2	XCMPHB_35	Set_2
23	129C	U3140MG-GFP-luc_2	XCMPHB_20	Set_2
24	130N	U3263MG-GFP-luc_2	XCMPHB_44	Set_2
25	130C	U3220MG-GFP-luc_2	XCMPHB_32	Set_2
26	131N	U3180MG-GFP-luc_2	XCMPHB_29	Set_2
27	131C	IS_2	IS_2	Set_2
28	132N	U3117MG-GFP-luc_2	XCMPHB_17	Set_2
29	132C	U3031MG-GFP-luc_2	XCMPHB_2	Set_2
30	133N	U3034MG-GFP-luc_2	XCMPHB_11	Set_2
31	133C	U3028MG-GFP-luc_2	XCMPHB_8	Set_2
32	134N	U3054MG-GFP-luc_2	XCMPHB_14	Set_2
33	126C	U3220MG-GFP-luc_3	XCMPHB_33	Set_3
34	127N	U3180MG-GFP-luc_3	XCMPHB_30	Set_3
35	127C	U3028MG-GFP-luc_3	XCMPHB_9	Set_3
36	128N	U3172MG-GFP-luc_3	XCMPHB_24	Set_3
37	128C	U3179MG-GFP-luc_3	XCMPHB_27	Set_3
38	129N	U3034MG-GFP-luc_3	XCMPHB_12	Set_3
39	129C	U3031MG-GFP-luc_3	XCMPHB_3	Set_3
40	130N	U3117MG-GFP-luc_3	XCMPHB_18	Set_3
41	130C	U3235MG-GFP-luc_3	XCMPHB_39	Set_3
42	131N	U3054MG-GFP-luc_3	XCMPHB_15	Set_3
43	131C	U3013MG-GFP-luc_3	XCMPHB_6	Set_3
44	132N	U3221MG-GFP-luc_3	XCMPHB_36	Set_3
45	132C	IS_3	IS_3	Set_3
46	133N	U3253MG-GFP-luc_3	XCMPHB_42	Set_3
47	133C	U3140MG-GFP-luc_3	XCMPHB_21	Set_3
48	134N	U3263MG-GFP-luc_3	XCMPHB_45	Set_3
