## Supplementary material for "A Multi-Omic Phenobank Reveals Axes of Glioblastoma Growth, Invasion, and Therapeutic Vulnerability": supp table 10

### Sheet: MS fractions
Sample	Gradient length
fraction_01	accumulate in trap column
fraction_02	50 min
fraction_03	70 min
fraction_04	70 min
fraction_05	90 min
fraction_06	90 min
fraction_07	110 min
fraction_08	110 min
fraction_09	110 min
fraction_10	110 min
fraction_11	110 min
fraction_12	110 min
fraction_13	110 min
fraction_14	110 min
fraction_15	90 min
fraction_16	70 min
fraction_17	70 min
fraction_18	50 min
fraction_19	50 min
fraction_20	accumulate in trap column
fraction_21	accumulate in trap column
fraction_22	accumulate in trap column
fraction_23	accumulate in trap column
fraction_24	accumulate in trap column
fraction_25	accumulate in trap column
fraction_26	accumulate in trap column
fraction_27	50 min
fraction_28	50 min
fraction_29	70 min
fraction_30	70 min
fraction_31	70 min
fraction_32	70 min
fraction_33	70 min
fraction_34	70 min
fraction_35	70 min
fraction_36	70 min
fraction_37	70 min
fraction_38	accumulate in trap column
fraction_39	accumulate in trap column
fraction_40	accumulate in trap column
fraction_41	accumulate in trap column
fraction_42	accumulate in trap column
fraction_43	accumulate in trap column
fraction_44	accumulate in trap column
fraction_45	70 min
fraction_46	70 min
fraction_47	70 min
fraction_48	70 min
fraction_49	70 min
fraction_50	50 min
fraction_51	50 min
fraction_52	accumulate in trap column
fraction_53	accumulate in trap column
fraction_54	accumulate in trap column
fraction_55	70 min
fraction_56	50 min
fraction_57	50 min
fraction_58	accumulate in trap column
fraction_59	accumulate in trap column
fraction_60	accumulate in trap column
fraction_61	accumulate in trap column
fraction_62	accumulate in trap column
fraction_63	accumulate in trap column
fraction_64	accumulate in trap column
fraction_65	accumulate in trap column
fraction_66	accumulate in trap column
fraction_67	accumulate in trap column
fraction_68	accumulate in trap column
fraction_69	accumulate in trap column
fraction_70	accumulate in trap column
fraction_71	accumulate in trap column
fraction_72	50 min
