## Supplementary material for "A Multi-Omic Phenobank Reveals Axes of Glioblastoma Growth, Invasion, and Therapeutic Vulnerability": supp table 11

Gene	Probe_target	Species	Category	Notes
AATK	AATK	Human	Signaling	Apoptosis-associated tyrosine kinase; neuronal
ACTA2	ACTA2	Human	Mesenchymal/EMT	Alpha smooth muscle actin
ADAMTS12	ADAMTS12	Human	Invasion/ECM	Matrix metalloprotease
AK4	AK4	Human	Signaling	Adenylate kinase; mitochondrial stress
AKAP12	AKAP12	Human	Signaling	A-kinase anchoring protein; scaffold
ANXA1	ANXA1	Human	Signaling	Annexin A1; stress/anti-inflammatory
ANXA2	ANXA2	Human	Signaling	Annexin A2; invasion-associated
APOC1	APOC1	Human	Lipid metabolism	Apolipoprotein C1
APOD	APOD	Human	Lipid metabolism	Apolipoprotein D; astrocyte-enriched
AQP4	AQP4	Human	Astrocyte	Water channel; astrocyte marker
ASCL1	ASCL1	Human	Neural progenitor/proneural	bHLH transcription factor; proneural GBM
ATF3	ATF3	Human	Stress response	Stress-induced transcription factor
AURKA	AURKA	Human	Proliferation	Aurora kinase A; mitosis
BCAN	BCAN	Human	Astrocyte/ECM	Brevican; astrocyte-associated ECM
BCL11A	BCL11A	Human	Neural progenitor/proneural	Transcription factor; neural progenitor
C1QA	C1QA	Human	Immune/inflammation	Complement component; microglia-associated
C1QC	C1QC	Human	Immune/inflammation	Complement component; microglia-associated
CCL2	CCL2	Human	Immune/inflammation	Chemokine; mesenchymal GBM
CCND2	CCND2	Human	Proliferation	Cyclin D2; cell cycle
CD68	CD68	Human	Immune/inflammation	Macrophage/microglia marker
CDC42EP4	CDC42EP4	Human	Signaling	CDC42 effector protein
CDKN1A	CDKN1A_variant1	Human	Proliferation	p21; cyclin-dependent kinase inhibitor
CDKN2A	CDKN2A	Human	Proliferation/tumor suppressor	p16INK4a; frequently deleted in GBM
CEBPB	CEBPB	Human	Mesenchymal/TF	Transcription factor; mesenchymal GBM driver
CHI3L1	CHI3L1	Human	Mesenchymal	YKL-40; mesenchymal GBM marker
CLDN5	CLDN5	Human	Vasculature/BBB	Claudin-5; tight junction; BBB
CLU	CLU	Human	Astrocyte	Clusterin; astrocyte marker
CNN3	CNN3	Human	Mesenchymal/EMT	Calponin 3; smooth muscle/mesenchymal
CNP	CNP	Human	OPC/oligodendrocyte	2'	3'-cyclic nucleotide phosphodiesterase
COL1A1	COL1A1	Human	Mesenchymal/ECM	Collagen I; fibrotic/mesenchymal
CSPG5	CSPG5	Human	Invasion/ECM	Chondroitin sulfate proteoglycan 5
DCT	DCT	Human	Other	Dopachrome tautomerase; melanocyte lineage
DCX	DCX	Human	Neural progenitor/proneural	Doublecortin; migrating neuroblast marker
DDR1	DDR1	Human	Invasion/ECM	Discoidin domain receptor 1; collagen signaling
DDR2	DDR2	Human	Invasion/ECM	Discoidin domain receptor 2; collagen signaling
DLL1	DLL1	Human	Notch signaling	Delta-like ligand 1
DLL3	DLL3	Human	Notch signaling	Delta-like ligand 3
DOT1L	DOT1L	Human	Chromatin/epigenetic	H3K79 methyltransferase
ENPEP	ENPEP	Human	Signaling	Glutamyl aminopeptidase; vascular
EPHA2	EPHA2	Human	Invasion/signaling	Eph receptor A2; invasion and adhesion
ERBB3	ERBB3	Human	Signaling	HER3; receptor tyrosine kinase
ETV1	ETV1	Human	TF/chromatin	ETS transcription factor
EZH2	EZH2	Human	Chromatin/epigenetic	PRC2 methyltransferase; proliferative GBM
F3	F3	Human	Signaling	Tissue factor; coagulation/signaling
FN1	FN1	Human	Mesenchymal/ECM	Fibronectin; ECM remodeling
FOXM1	FOXM1	Human	Proliferation/TF	Forkhead transcription factor; cell cycle
FOXS1	FOXS1	Human	TF/other	Forkhead transcription factor
GFAP	GFAP	Human	Astrocyte	Glial fibrillary acidic protein; astrocyte marker
GLIS3	GLIS3	Human	TF/other	GLI-similar transcription factor
GPNMB	GPNMB	Human	Mesenchymal	Glycoprotein NMB; mesenchymal GBM marker
HES6	HES6	Human	Neural progenitor/proneural	Hairy/enhancer of split; neural progenitor
HMGA1	HMGA1	Human	Chromatin/epigenetic	High mobility group protein; chromatin architecture
HMGA2	HMGA2	Human	Chromatin/epigenetic	High mobility group protein; invasive GBM
HMGB1	HMGB1	Human	Chromatin/signaling	High mobility group box 1; DAMPs/inflammation
HMGB3	HMGB3	Human	Chromatin/signaling	High mobility group box 3
HOPX	HOPX	Human	Astrocyte/progenitor	Homeodomain-only protein; outer radial glia marker
IFI16	IFI16	Human	Immune/inflammation	Interferon-inducible; innate immune/MES
IGFBP5	IGFBP5	Human	Invasion/signaling	IGF binding protein 5; invasion-associated
JAM2	JAM2	Human	Vasculature/BBB	Junctional adhesion molecule 2; endothelial
KDR	KDR	Human	Vasculature/angiogenesis	VEGF receptor 2; endothelial
KLF2	KLF2	Human	TF/chromatin	Kruppel-like factor 2; vascular/endothelial
KLF4	KLF4	Human	TF/chromatin	Kruppel-like factor 4; stemness
KLF6	KLF6	Human	TF/chromatin	Kruppel-like factor 6; stress/invasion
LMNA	LMNA	Human	Structural/nuclear	Lamin A/C; nuclear lamina
MAL	MAL	Human	OPC/oligodendrocyte	Myelin and lymphocyte protein
MBP	MBP	Human	OPC/oligodendrocyte	Myelin basic protein
MDM2	MDM2	Human	Proliferation/signaling	p53 regulator; amplified in GBM
MEIS3	MEIS3	Human	TF/other	Meis homeobox 3
MKI67	MKI67	Human	Proliferation	Ki67; proliferation marker
MLANA	MLANA	Human	Other	Melan-A; melanocyte/gliosarcoma variant
MRC1	MRC1	Human	Immune/inflammation	CD206; macrophage mannose receptor
MYH11	MYH11	Human	Mesenchymal/EMT	Smooth muscle myosin heavy chain
MYLK	MYLK	Human	Mesenchymal/EMT	Myosin light chain kinase
MYT1	MYT1	Human	Neural progenitor/proneural	Myelin transcription factor 1; neural progenitor
NES	NES	Human	Neural stem cell	Nestin; neural stem/progenitor cell marker
NFIA	NFIA	Human	Neural progenitor/proneural	Nuclear factor I A; gliogenesis
NRN1	NRN1	Human	Neuronal	Neuritin; neuronal outgrowth
OLIG1	OLIG1	Human	OPC/proneural	Oligodendrocyte TF; proneural GBM
OLIG2	OLIG2	Human	OPC/proneural	Oligodendrocyte TF; proneural GBM
PDGFRA	PDGFRA	Human	OPC/signaling	PDGF receptor alpha; OPC marker; amplified in GBM
PDGFRB	PDGFRB	Human	Pericyte/signaling	PDGF receptor beta; pericyte marker
PLAUR	PLAUR	Human	Invasion/ECM	uPAR; plasminogen activator receptor; invasion
PLP1	PLP1	Human	OPC/oligodendrocyte	Proteolipid protein 1; myelin
PLXNC1	PLXNC1	Human	Signaling	Plexin C1; axon guidance/signaling
PMEL	PMEL	Human	Other	Premelanosome protein; gliosarcoma variant
POU3F2	POU3F2	Human	Neural progenitor/proneural	BRN2; neural progenitor transcription factor
PTMA	PTMA	Human	Signaling	Prothymosin alpha; nuclear/proliferation-associated
PTN	PTN	Human	Invasion/signaling	Pleiotrophin; growth factor; invasion
PTPRZ1	PTPRZ1	Human	Invasion/signaling	Receptor tyrosine phosphatase; GBM invasion marker
RFX4	RFX4	Human	Neural progenitor/TF	Regulatory factor X4; neural progenitor
RPS20	RPS20	Human	Housekeeping	Ribosomal protein S20
RPS6	RPS6	Human	Housekeeping	Ribosomal protein S6
RRM2	RRM2	Human	Proliferation	Ribonucleotide reductase M2; DNA synthesis
S100A10	S100S10	Human	Signaling	S100 calcium-binding protein A10; invasion-associated
SGK1	SGK1	Human	Signaling/stress	Serum/glucocorticoid kinase 1; stress response
SOCS3	SOCS3	Human	Immune/signaling	Suppressor of cytokine signaling 3
SOX10	SOX10	Human	OPC/oligodendrocyte	SRY-box 10; OPC/oligodendrocyte marker
SOX11	SOX11	Human	Neural differentiation	SRY-box 11; neural differentiation
SOX2	SOX2	Human	Neural stem cell	SRY-box 2; neural stem cell marker
SOX4	SOX4	Human	Neural progenitor/proneural	SRY-box 4; neural progenitor
SOX6	SOX6	Human	Neural progenitor/proneural	SRY-box 6; neural progenitor; GBM invasion
SPARCL1	SPARCL1	Human	Astrocyte	SPARC-like 1; astrocyte marker
SPP1	SPP1	Human	Mesenchymal/invasion	Osteopontin; mesenchymal/invasion marker
TCF4	TCF4	Human	Neural progenitor/proneural	Transcription factor 4; neural progenitor
TOP2A	TOP2A	Human	Proliferation	Topoisomerase II alpha; cell cycle
TUBA1A	TUBA1A	Human	Cytoskeletal	Tubulin alpha 1a; neuronal/cytoskeletal
TUBB2B	TUBB2B	Human	Cytoskeletal	Tubulin beta 2b; neuronal/cytoskeletal
TWIST1	TWIST1	Human	Mesenchymal/EMT	Twist family bHLH TF; EMT master regulator
UCHL1	UCHL1	Human	Neuronal	Ubiquitin C-terminal hydrolase L1; neuronal marker
VCAN	VCAN	Human	Invasion/ECM	Versican; ECM remodeling; invasion
VEGFA	VEGFA	Human	Vasculature/angiogenesis	Vascular endothelial growth factor A
VWF	VWF	Human	Vasculature/endothelial	von Willebrand factor; endothelial marker
WEE1	WEE1	Human	Proliferation/cell cycle	WEE1 kinase; G2/M checkpoint
ACTA2	msACTA2	Mouse	Smooth muscle/pericyte	Alpha smooth muscle actin; mouse probe
ACTG2	msACTG2	Mouse	Smooth muscle/pericyte	Actin gamma 2; smooth muscle; mouse probe
AIF1	msAIF1	Mouse	Microglia	IBA1; pan-microglia marker; mouse probe
ALDH1A2	msALDH1A2	Mouse	Astrocyte	Aldehyde dehydrogenase; astrocyte; mouse probe
ALDH1L1	msALDH1L1	Mouse	Astrocyte	Pan-astrocyte marker; mouse probe
ALDOC	msALDOC	Mouse	Astrocyte/neuron	Aldolase C; astrocyte and neuron; mouse probe
APOD	msAPOD	Mouse	Lipid metabolism	Apolipoprotein D; mouse probe
C1QA	msC1QA	Mouse	Microglia/complement	Complement C1QA; microglia; mouse probe
C1QB	msC1QB	Mouse	Microglia/complement	Complement C1QB; microglia; mouse probe
C1QC	msC1QC	Mouse	Microglia/complement	Complement C1QC; microglia; mouse probe
CBS	msCBS	Mouse	Astrocyte	Cystathionine beta-synthase; astrocyte; mouse probe
CLDN5	msCLDN5	Mouse	Vasculature/BBB	Claudin-5; BBB endothelial; mouse probe
CLU	msCLU	Mouse	Astrocyte	Clusterin; astrocyte; mouse probe
CNP	msCNP	Mouse	Oligodendrocyte/myelin	2'3'-cyclic nucleotide phosphodiesterase; mouse probe
CNR1	msCNR1	Mouse	Neuron	Cannabinoid receptor 1; neuronal; mouse probe
CPNE6	msCPNE6	Mouse	Neuron	Copine 6; neuronal; mouse probe
CRYM	msCRYM	Mouse	Neuron	Crystallin mu; neuronal; mouse probe
CTLA2A	msCTLA2A	Mouse	Immune	Mouse-specific immune marker; mouse probe
CTSS	msCTSS	Mouse	Microglia/immune	Cathepsin S; microglia/immune; mouse probe
CX3CR1	msCX3CR1	Mouse	Microglia	CX3C receptor 1; microglia marker; mouse probe
F13A1	msF13A1	Mouse	Immune/macrophage	Coagulation factor XIII A1; macrophage; mouse probe
FA2H	msFA2H	Mouse	Oligodendrocyte/myelin	Fatty acid 2-hydroxylase; myelin; mouse probe
FABP7	msFABP7	Mouse	Astrocyte	Fatty acid binding protein 7; astrocyte/BLBP; mouse probe
FIBCD1	msFIBCD1	Mouse	Vasculature/endothelial	Fibrinogen C domain 1; endothelial; mouse probe
FLT1	msFLT1	Mouse	Vasculature/angiogenesis	VEGFR1; endothelial; mouse probe
GAD1	msGAD1	Mouse	Neuron	Glutamate decarboxylase 1; GABAergic interneuron; mouse probe
GAD2	msGAD2	Mouse	Neuron	Glutamate decarboxylase 2; GABAergic interneuron; mouse probe
GFAP	msGFAP	Mouse	Astrocyte	Glial fibrillary acidic protein; mouse astrocyte; mouse probe
GRIA1	msGRIA1	Mouse	Neuron	Glutamate receptor AMPA1; neuron; mouse probe
HAPLN2	msHAPLN2	Mouse	Oligodendrocyte/ECM	Hyaluronan proteoglycan link protein 2; mouse probe
HEXB	msHEXB	Mouse	Microglia	Hexosaminidase B; microglia/lysosome; mouse probe
HPCA	msHPCA	Mouse	Neuron	Hippocalcin; neuronal calcium sensor; mouse probe
HTR3A	msHTR3A	Mouse	Neuron	5-HT3A receptor; interneuron; mouse probe
ITM2A	msITM2A	Mouse	Oligodendrocyte/other	Integral membrane protein 2A; mouse probe
LCAT	msLCAT	Mouse	Vasculature/lipid	Lecithin-cholesterol acyltransferase; vascular; mouse probe
LYVE1	msLYVE1	Mouse	Vasculature/lymphatic	Lymphatic vessel hyaluronan receptor; mouse probe
MAL	msMAL	Mouse	Oligodendrocyte/myelin	Myelin and lymphocyte protein; mouse probe
MFGE8	msMFGE8	Mouse	Astrocyte/phagocytosis	Milk fat globule-EGF factor 8; astrocyte/microglia; mouse probe
MOG	msMOG	Mouse	Oligodendrocyte/myelin	Myelin oligodendrocyte glycoprotein; mouse probe
MRC1	msMRC1	Mouse	Macrophage/microglia	CD206; mannose receptor; mouse macrophage; mouse probe
MT1	msMT1	Mouse	Stress response	Metallothionein 1; stress/metal; mouse probe
MT2	msMT2	Mouse	Stress response	Metallothionein 2; stress/metal; mouse probe
MYLK	msMYLK	Mouse	Smooth muscle/pericyte	Myosin light chain kinase; pericyte; mouse probe
NEUROD6	msNEUROD6	Mouse	Neuron	NeuroD6; neuronal differentiation; mouse probe
PECAM1	msPECAM1	Mouse	Vasculature/endothelial	CD31; pan-endothelial marker; mouse probe
PLP1	msPLP1	Mouse	Oligodendrocyte/myelin	Proteolipid protein 1; myelin; mouse probe
PNOC	msPNOC	Mouse	Neuron	Prepronociceptin; neuropeptide; mouse probe
RGS5	msRGS5	Mouse	Pericyte	Regulator of G-protein signaling 5; pericyte marker; mouse probe
SLC1A3	msSLC1A3	Mouse	Astrocyte	GLAST; glutamate transporter; astrocyte; mouse probe
SLC32A1	msSLC32A1	Mouse	Neuron	VGAT; vesicular GABA transporter; interneuron; mouse probe
SLCO1A4	msSLCO1A4	Mouse	Vasculature/BBB	Organic anion transporter; BBB; mouse probe
SMIM43	msSMIM43	Mouse	Other	Small integral membrane protein 43; mouse probe
SPINK8	msSPINK8	Mouse	Other	Serine peptidase inhibitor Kazal type 8; mouse probe
STAB1	msSTAB1	Mouse	Macrophage/endothelial	Stabilin 1; macrophage/sinusoidal endothelial; mouse probe
TNFAIP6	msTNFAIP6	Mouse	Immune/inflammation	TNF alpha-induced protein 6; mouse probe
TRF	msTRF	Mouse	Vasculature/transport	Transferrin; iron transport/vascular; mouse probe
UGT8A	msUGT8A	Mouse	Oligodendrocyte/myelin	UDP glycosyltransferase 8A; galactocerebroside synthesis; mouse probe
